# Uncertainty in blacklisting potential Pacific plant invaders using species distribution models

**DOI:** 10.1101/2024.12.11.627501

**Authors:** Valén Holle, Anna Rönnfeldt, Katrin Schifferle, Juliano Sarmento Cabral, Dylan Craven, Tiffany Knight, Hanno Seebens, Patrick Weigelt, Damaris Zurell

## Abstract

1. Invasive alien species pose a growing threat to global biodiversity, underscoring the need for evidence-based prevention strategies. Species distribution models (SDMs) are a widely used tool to estimate the potential distribution of alien species and to inform blacklists based on establishment risk. Yet, data limitations and modelling decisions can introduce uncertainty in these predictions. Here, we aim to quantify the contribution of four key sources of uncertainty in SDM-based blacklists: species occurrence data, environmental predictors, SDM algorithms, and thresholding methods for binarising predictions.
2. Focusing on 82 of the most invasive plant species on the Hawaiian Islands, we built SDMs to quantify their establishment potential in the Pacific region. To assess uncertainty, we systematically varied four modelling components: species occurrence data (native vs. global), environmental predictors (climatic vs. edapho-climatic), four SDM algorithms, and three thresholding methods. From these models, we derived blacklists using three alternative blacklisting definitions and quantified the variance in establishment risk scores and resulting species rankings attributable to each source of uncertainty.
3. SDMs showed fair predictive performance overall. Among the sources of uncertainty, thresholding method had the strongest and most consistent influence on risk scores across all three blacklist definitions but resulted in only minor changes in blacklist rankings. In contrast, algorithm choice had the most pronounced effect on blacklist rankings, followed by smaller but important effects of species occurrence data and environmental predictors. Notably, models based only on native occurrences often underestimated establishment potential.
4. SDMs can provide valuable support for planning the preventive management of alien species. However, our findings show that blacklist outcomes are highly sensitive to modelling decisions. While ensemble modelling across multiple algorithms is a recommended best practice, our results reinforce the importance of incorporating global occurrence data when available and carefully evaluating the trade-offs of including additional environmental predictors. Given the strong influence of thresholding on risk scores, we emphasise the need for transparent, context-specific threshold selection. More broadly, explicitly assessing uncertainty in SDM outputs can improve the robustness of blacklists and support scientifically informed, precautionary decision-making, particularly in data-limited situations where pragmatic modelling choices must be taken.
