## Supplementary Material B for "Uncertainty in blacklisting potential Pacific plant invaders using species distribution models"

### Sheet: Occurrence numbers
Table S1: Native and global occurrence numbers of all study species. The studied non-native plant species (n = 82) and their number of native and global occurrences as input for modelling are displayed in alphabetical order, i.e., the occurrences were spatially thinned and matched with purely climatic and combined climatic and edaphic data beforehand. Global occurrences include native, introduced…
Latin Name	English Name	Occurrence numbers
		natclim	natclim+eda	globclim	globclim+eda
Acacia auriculiformis	Northern Black Wattle	821	709	2260	1858
Acanthospermum australe	Creeping Starbur	647	574	974	847
Alternathera brasiliana	Brazilian Joyweed	1936	1484	2520	1810
Alysicarpus vaginalis	Alyce Clover	769	539	1999	1410
Anemone hupehensis	Japanese Anemone	481	335	1054	730
Anredera cordifolia	Madeira Vine	446	288	2593	1716
Arrhenatherum elatius	False Oat-Grass	26541	21679	28671	23167
Asclepis curassavica	Bloodflower	5406	4467	8596	6428
Bellis perennis	Common Daisy	25141	19306	33696	25165
Botriochloa bladhii	Australian Bluestem	1100	918	1862	1544
Brachiara subquadripara	Tropical Signal Grass	143	79	220	122
Brassica rapa	Field Mustard	2602	2087	16780	12804
Breynia disticha	Snowbush	62	42	370	177
Caesalpinia decapetala	Mysore Thorn	1083	906	1236	1039
Calotropis gigantea	Yercum Fibre	1159	797	1704	1118
Capsicum frutescens	Tabasco Pepper	145	131	946	712
Cereus hildmannianus	Hedge Cactus	204	161	290	234
Chloris radiata	Radiate Finger Grass	242	165	315	214
Cirsium vulgare	Spear Thistle	39486	31856	70495	57470
Crassocephalum crepidioides	Redflower Ragleaf	1002	756	3802	3079
Crotalaria juncea	Indian-Hemp	59	44	484	416
Crotalaria pallida	Smooth Crotalaria	891	738	2748	2032
Delonix regia	Royal Poinciana	66	49	3287	2104
Desmanthus pernambucanus	Slender Mimosa	166	153	259	206
Dieffenbachia seguine	Dumbcane	432	337	773	556
Digitaria eriantha	Pangola Grass	1024	966	1318	1192
Digitaria horizontalis	Jamaican Crabgrass	1164	1005	1444	1207
Echinochloa esculenta	Japanese Barnyard Millet	284	197	669	469
Emilia sonchifolia	Red Tasselflower	1117	801	3411	2258
Erigeron bonariensis	Flax-Leaf Fleabane	1266	932	13229	10454
Eugenia uniflora	Surinam Cherry	1597	1130	2316	1520
Euphorbia tirucalli	Indian Tree Spurge	1325	1157	1655	1370
Ficus religiosa	Sacred Fig Tree	362	216	773	371
Gamochaeta americana	American Everlasting	692	611	1336	1089
Gnaphalium pensylvanicum	Pennsylvania Cudweed	93	54	858	582
Gnaphalium purpureum	American Cudweed	414	302	648	458
Grevillea banksii	Banks´ Grevillea	358	259	494	347
Grevillea robusta	Silky Oak	547	359	3769	2844
Haematoxylum campechianum	Logwood	433	364	609	470
Justicia spicigera	Mexican Honeysuckle	523	383	637	430
Lablab purpureus	Hyacinth Bean	518	410	1270	944
Lamarckia aurea	Goldentop Grass	1840	1473	3434	2777
Laportea aestuans	West Indian Woodnettle	1390	981	1508	1052
Lespedeza cuneata	Chinese Bushclover	2556	2052	5411	4370
Lolium arundinaceum	Tall Ryegrass	23220	19417	27523	22717
Lophostemon confertus	Brush Box	762	656	2210	1918
Olea europea	Common Olive	12248	9882	23741	19098
Paraserianthes lophantha	Brush Wattle	438	307	1465	927
Passiflora caerulea	Blue Passionflower	1129	817	6825	4801
Pentas lanceolata	Egyptian Starcluster	284	253	669	480
Phleum pratense	Timothy Grass	25649	21766	41309	34751
Phoenix dactylifera	Date Palm	183	133	1149	762
Physalis angulata	Cutleaf Groundcherry	2381	1684	4848	3644
Picris hieracioides	Hawkweed Oxtongue	21824	18625	22232	18915
Pistia stratiotes	Water Lettuce	2257	1516	4203	2868
Portulaca pilosa	Kiss-Me-Quick	3191	2148	4898	3490
Prunus persica	Peach	1449	1141	14945	11172
Psidium guajava	Common Guava	2262	1755	9570	7396
Rhodomyrtus tomentosa	Downy Rose-Myrtle	544	337	664	405
Rubus ellipticus	Golden Himalayan Raspberry	266	219	435	369
Rumex spinosus	Devil´s Thorn	700	454	831	501
Schefflera arboricola	Dwarf Umbrella Tree	172	83	293	144
Senna pendula	Christmas Senna	1045	860	2490	1847
Sigesbeckia orientalis	Common St. Paul´s Wort	4229	3770	4776	4128
Sphagneticola trilobata	Wedelia	2855	1973	7377	4607
Stachys arvensis	Staggerweed	5763	4979	9571	7867
Stylosanthes guianensis	Stylo	1959	1748	2293	1927
Syzygium malaccense	Malay-Apple	204	154	759	561
Tagetes minuta	Mexican Marigold	338	278	4029	3303
Tanacetum parthenium	Feverfew	1729	1229	28958	22167
Tecoma stans	Yellow Bells	3529	2661	6144	4408
Tillandsia usneoides	Spanish Moss	5039	3721	5176	3794
Tithonia diversifolia	Mexican Sunflower	757	628	3538	2856
Tragus berteronianus	Carrot Seed Grass	1433	1321	2010	1830
Tribulus terrestris	Puncture Vine	6192	4607	11681	8819
Tridax procumbens	Coat Buttons	2820	1967	7103	4887
Vanilla planifolia	Vanilla	223	203	373	315
Verbena bonariensis	Purpletop Vervain	587	421	9374	6894
Verbena rigida	Slender Vain	558	436	3008	2474
Verbesina encelioides	Golden Crownbeard	2999	2502	4298	3552
Vitis vinifera	Grapevine	3452	2846	14858	11919
Xanthium strumarium	Common Cocklebur	9422	6714	14051	10372

### Sheet: Data coverage
Table S2: Percentages of climatic and edaphic data coverage of Pacific island groups. The Pacific island groups (n = 50) based on Wohlwend et al. (2021), ordered in descending island group size, are shown. Additionally, information on the percentage of available climatic and edaphic data per island group is displayed. This information was obtained by relating the size of each island group covered…
Nr.	Island group	Available climate data in %	Available edaphic data in %
1	Solomon Bismark	100	95.33
2	Fiji	100	90.55
3	Hawaiian	100	92.98
4	New Caledonia	100	95.59
5	New Hebrides	100	91.87
6	Galapagos	100	88.85
7	Samoa	100	91.23
8	Loyaute	100	87.17
9	Society	100	67.03
10	Marquesas	100	70.18
11	Mariana	100	73.98
12	Line	100	36.81
13	Tuamotu	100	7.37
14	Northern Palau	100	70.31
15	Tongatapu	100	79.3
16	Pohnpei	100	86.92
17	Marshall	100	0.61
18	Tungaru	100	17.02
19	Niue	100	87.69
20	Southern Cook	100	61.72
21	Yap	100	22.53
22	Easter	100	2.28
23	Wallis and Futuna	100	26.48
24	Tubuai	100	53.88
25	Ha'apai	100	53.91
26	Juan Fernandez	100	59.48
27	Kosrae	100	51.91
28	Chuuk	100	30.08
29	Vava'u	100	22.94
30	Gambier	100	7.47
31	Pitcairn	100	64.7
32	Bass	100	56.93
33	Rotuma	100	56.93
34	Norfolk	100	66.03
35	Northern Cook	100	2.12
36	Pheonix	100	4.53
37	Kermadec	100	51.34
38	Nauru	100	36.37
39	Bonin	100	-
40	NW Hawaiian	100	8.32
41	Lord Howe	100	-
42	Tokelau	100	-
43	Clipperton	100	-
44	Wake	100	-
45	Marcus	100	-
46	Howland Baker	100	-
47	Johnston	100	-
48	Southern Palau	100	-
49	Hunter and Matthew	100	-
50	Tuvalu	-	-

### Sheet: Variable selection
Table S3: Selected predictor variables for SDMs. The four selected predictor variables that were included in the model building process are shown for all study species (n = 82), ordered alphabetically, based on the native niche and climatic data (natclim), the native niche and combined climatic and edaphic data (natclim+eda), the global niche and climatic data (globclim), and the global niche and…
Latin Name	English Name	Predictor variables
		natclim	natclim+eda	globclim	globclim+eda
Acacia auriculiformis	Northern Black Wattle	bio 16	bio 16	bio 6	bio 6
		bio 2	bio 5	bio 5	bio 5
		bio 6	cation exchange capacity	bio 2	clay content
		bio 5	pH	bio 1	pH
Acanthospermum australe	Creeping Starbur	bio 14	bio 1	bio 1	bio 1
		bio 1	bio 4	bio 4	bio 14
		bio 4	pH	bio 14	organic carbon density
		bio 2	silt content	bio 2	pH
Alternathera brasiliana	Brazilian Joyweed	bio 3	bio 11	bio 7	bio 7
		bio 11	bio 7	bio 11	bio 1
		bio 2	pH	bio 10	pH
		bio 12	water retention 33	bio 15	coarse fragments content
Alysicarpus vaginalis	Alyce Clover	bio 2	bio 2	bio 2	bio 16
		bio 6	bio 6	bio 3	bio 2
		bio 1	cation exchange capacity	bio 12	organic carbon density
		bio 15	organic carbon stocks	bio 11	water retention 10
Anemone hupehensis	Japanese Anemone	bio 5	bio 1	bio 11	bio 6
		bio 6	bio 4	bio 2	bio 2
		bio 17	water retention 33	bio 7	water retention 33
		bio 16	water retention 1500	bio 10	organic carbon density
Anredera cordifolia	Madeira Vine	bio 5	bio 1	bio 11	bio 2
		bio 1	bio 2	bio 2	bio 6
		bio 2	clay content	bio 5	organic carbon density
		bio 12	organic carbon stocks	bio 14	coarse fragments content
Arrhenatherum elatius	False Oat-Grass	bio 7	bio 4	bio 5	bio 15
		bio 11	bio 15	bio 15	bio 4
		bio 15	water retention 10	bio 4	bulk density
		bio 5	coarse fragments content	bio 17	cation exchange capacity
Asclepis curassavica	Bloodflower	bio 1	bio 2	bio 11	bio 11
		bio 2	bio 1	bio 2	bio 2
		bio 15	organic carbon stocks	bio 5	organic carbon stocks
		bio 4	water retention 33	bio 15	water retention 33
Bellis perennis	Common Daisy	bio 1	bio 7	bio 5	bio 5
		bio 7	bio 10	bio 2	bio 2
		bio 2	water retention 10	bio 15	water retention 10
		bio 15	clay content	bio 7	cation exchange capacity
Botriochloa bladhii	Australian Bluestem	bio 7	bio 2	bio 5	bio 10
		bio 5	bio 7	bio 1	bio 2
		bio 2	pH	bio 7	pH
		bio 16	coarse fragments content	bio 2	coarse fragments content
Brachiaria subquadripara	Tropical Signal Grass	bio 2	bio 1	bio 2	bio 2
		bio 16	bio 2	bio 1	bio 1
		bio 1	silt content	bio 7	water retention 33
		bio 3	water retention 33	bio 13	sand content
Brassica rapa	Field Mustard	bio 5	bio 1	bio 11	bio 6
		bio 12	bio 12	bio 5	bio 5
		bio 11	pH	bio 13	water retention 10
		bio 14	sand content	bio 15	coarse fragments content
Breynia disticha	Snowbush	bio 2	bio 11	bio 2	bio 2
		bio 3	bio 3	bio 3	bio 5
		bio 5	organic carbon content	bio 11	organic carbon content
		bio 17	organic carbon density	bio 5	cation exchange capacity
Caesalpinia decapetala	Mysore Thorn	bio 6	bio 6	bio 1	bio 1
		bio 3	bio 14	bio 3	bio 3
		bio 15	organic carbon density	bio 2	organic carbon stocks
		bio 5	water retention 1500	bio 15	water retention 1500
Calotropis gigantea	Yercum Fibre	bio 6	bio 6	bio 6	bio 6
		bio 5	bio 14	bio 5	bio 3
		bio 14	bulk density	bio 2	cation exchange capacity
		bio 2	water retention 1500	bio 3	pH
Capsicum frutescens	Tabasco Pepper	bio 3	bio 3	bio 2	bio 2
		bio 17	bio 15	bio 7	bio 7
		bio 10	cation exchange capacity	bio 13	clay content
		bio 2	organic carbon density	bio 5	water retention 10
Cereus hildmannianus	Hedge Cactus	bio 2	bio 2	bio 7	bio 11
		bio 5	bio 3	bio 2	bio 2
		bio 17	pH	bio 15	bulk density
		bio 4	organic carbon content	bio 3	water retention 10
Chloris radiata	Radiate Finger Grass	bio 7	bio 10	bio 7	bio 7
		bio 11	bio 7	bio 5	bio 1
		bio 5	cation exchange capacity	bio 11	water retention 1500
		bio 13	water retention 33	bio 3	pH
Cirsium vulgare	Spear Thistle	bio 15	bio 15	bio 5	bio 5
		bio 2	bio 17	bio 15	bio 15
		bio 17	pH	bio 2	pH
		bio 5	silt content	bio 11	clay content
Crassocephalum crepidioides	Redflower Ragleaf	bio 13	bio 13	bio 2	bio 2
		bio 2	bio 2	bio 5	bio 11
		bio 15	organic carbon stocks	bio 15	organic carbon density
		bio 11	pH	bio 11	pH
Crotalaria juncea	Indian-Hemp	bio 2	bio 11	bio 1	bio 1
		bio 6	bio 2	bio 4	bio 5
		bio 10	coarse fragments content	bio 2	coarse fragments content
		bio 12	water retention 33	bio 5	nitrogen
Crotalaria pallida	Smooth Crotalaria	bio 7	bio 2	bio 2	bio 2
		bio 6	bio 6	bio 4	bio 4
		bio 10	pH	bio 11	nitrogen
		bio 12	silt content	bio 15	pH
Delonix regia	Royal Poinciana	bio 2	bio 6	bio 6	bio 6
		bio 1	bio 5	bio 10	bio 14
		bio 4	cation exchange capacity	bio 2	pH
		bio 5	coarse fragments content	bio 14	water retention 33
Desmanthus pernambucanus	Slender Mimosa	bio 17	bio 13	bio 11	bio 11
		bio 13	bio 17	bio 16	bio 13
		bio 3	clay content	bio 3	water retention 10
		bio 4	coarse fragments content	bio 7	silt content
Dieffenbachia seguine	Dumbcane	bio 2	bio 2	bio 2	bio 2
		bio 5	bio 3	bio 5	bio 12
		bio 6	water retention 33	bio 12	water retention 33
		bio 12	water retention 1500	bio 6	nitrogen
Digitaria eriantha	Pangola Grass	bio 4	bio 4	bio 10	bio 10
		bio 10	bio 10	bio 12	bio 6
		bio 14	pH	bio 15	pH
		bio 12	cation exchange capacity	bio 3	silt content
Digitaria horizontalis	Jamaican Crabgrass	bio 6	bio 5	bio 10	bio 14
		bio 4	bio 15	bio 15	bio 11
		bio 15	sand content	bio 6	coarse fragments content
		bio 10	pH	bio 2	pH
Echinochloa esculenta	Japanese Barnyard Millet	bio 6	bio 1	bio 6	bio 2
		bio 5	bio 12	bio 2	bio 6
		bio 2	cation exchange capacity	bio 15	coarse fragments content
		bio 12	organic carbon content	bio 10	cation exchange capacity
Emilia sonchifolia	Red Tasselflower	bio 2	bio 2	bio 2	bio 2
		bio 5	bio 5	bio 11	bio 5
		bio 11	pH	bio 5	water retention 10
		bio 3	cation exchange capacity	bio 15	pH
Erigeron bonariensis	Flax-Leaf Fleabane	bio 11	bio 11	bio 5	bio 5
		bio 5	bio 5	bio 11	bio 11
		bio 14	water retention 33	bio 15	water retention 33
		bio 3	cation exchange capacity	bio 2	cation exchange capacity
Eugenia uniflora	Surinam Cherry	bio 4	bio 4	bio 5	bio 15
		bio 15	bio 15	bio 11	bio 1
		bio 1	coarse fragments content	bio 15	organic carbon density
		bio 13	organic carbon density	bio 7	bulk density
Euphorbia tirucalli	Indian Tree Spurge	bio 5	bio 5	bio 11	bio 5
		bio 11	bio 11	bio 5	bio 11
		bio 7	pH	bio 4	pH
		bio 15	clay content	bio 2	silt content
Ficus religiosa	Sacred Fig Tree	bio 2	bio 4	bio 2	bio 2
		bio 6	bio 2	bio 6	bio 4
		bio 10	organic carbon stocks	bio 5	bulk density
		bio 13	silt content	bio 12	water retention 33
Gamochaeta americana	American Everlasting	bio 13	bio 5	bio 11	bio 6
		bio 5	bio 16	bio 2	bio 2
		bio 6	bulk density	bio 5	organic carbon stocks
		bio 4	water retention 33	bio 15	water retention 33
Gnaphalium pensylvanicum	Pennsylvania Cudweed	bio 2	bio 1	bio 2	bio 2
		bio 10	bio 10	bio 5	bio 5
		bio 1	sand content	bio 4	water retention 10
		bio 4	water retention 1500	bio 12	pH
Gnaphalium purpureum	American Cudweed	bio 11	bio 11	bio 6	bio 2
		bio 2	bio 2	bio 2	bio 11
		bio 5	organic carbon stocks	bio 16	organic carbon stocks
		bio 14	clay content	bio 5	water retention 33
Grevillea banksii	Banks´ Grevillea	bio 2	bio 2	bio 6	bio 1
		bio 10	bio 10	bio 2	bio 2
		bio 3	coarse fragments content	bio 5	coarse fragments content
		bio 4	cation exchange capacity	bio 3	organic carbon density
Grevillea robusta	Silky Oak	bio 5	bio 11	bio 1	bio 1
		bio 11	bio 5	bio 15	bio 4
		bio 12	organic carbon density	bio 4	organic carbon density
		bio 3	pH	bio 2	coarse fragments content
Haematoxylum campechianum	Logwood	bio 3	bio 4	bio 2	bio 2
		bio 5	bio 5	bio 12	bio 14
		bio 16	organic carbon content	bio 6	organic carbon content
		bio 7	cation exchange capacity	bio 10	clay content
Justicia spicigera	Mexican Honeysuckle	bio 11	bio 6	bio 6	bio 11
		bio 14	bio 10	bio 5	bio 5
		bio 10	organic carbon density	bio 13	organic carbon stocks
		bio 16	clay content	bio 15	pH
Lablab purpureus	Hyacinth Bean	bio 11	bio 6	bio 2	bio 2
		bio 16	bio 10	bio 1	bio 1
		bio 7	organic carbon stocks	bio 7	organic carbon density
		bio 14	clay content	bio 13	water retention 1500
Lamarckia aurea	Goldentop Grass	bio 11	bio 11	bio 14	bio 1
		bio 4	bio 4	bio 11	bio 14
		bio 5	nitrogen	bio 10	organic carbon density
		bio 3	coarse fragments content	bio 4	water retention 33
Laportea aestuans	West Indian Woodnettle	bio 2	bio 2	bio 2	bio 2
		bio 10	bio 11	bio 4	bio 11
		bio 13	cation exchange capacity	bio 11	cation exchange capacity
		bio 3	pH	bio 16	pH
Lespedeza cuneata	Chinese Bushclover	bio 11	bio 5	bio 5	bio 10
		bio 5	bio 11	bio 4	bio 11
		bio 3	pH	bio 1	pH
		bio 2	organic carbon density	bio 2	coarse fragments content
Lolium arundinaceum	Tall Ryegrass	bio 15	bio 15	bio 5	bio 5
		bio 17	bio 10	bio 15	bio 15
		bio 10	cation exchange capacity	bio 4	water retention 1500
		bio 2	water retention 1500	bio 2	cation exchange capacity
Lophostemon confertus	Brush Box	bio 17	bio 17	bio 14	bio 1
		bio 12	bio 4	bio 1	bio 14
		bio 11	coarse fragments content	bio 12	pH
		bio 4	organic carbon content	bio 5	organic carbon stocks
Olea europea	Common Olive	bio 1	bio 1	bio 5	bio 1
		bio 12	bio 4	bio 4	bio 4
		bio 4	organic carbon content	bio 6	organic carbon content
		bio 15	coarse fragments content	bio 12	water retention 1500
Paraserianthes lophantha	Brush Wattle	bio 6	bio 6	bio 2	bio 2
		bio 3	bio 3	bio 6	bio 6
		bio 14	organic carbon density	bio 10	organic carbon density
		bio 2	pH	bio 3	coarse fragments content
Passiflora caerulea	Blue Passionflower	bio 10	bio 5	bio 10	bio 5
		bio 7	bio 7	bio 6	bio 11
		bio 3	organic carbon stocks	bio 7	silt content
		bio 2	water retention 33	bio 2	water retention 33
Pentas lanceolata	Egyptian Starcluster	bio 13	bio 13	bio 7	bio 7
		bio 5	bio 1	bio 5	bio 1
		bio 2	organic carbon density	bio 2	organic carbon density
		bio 11	sand content	bio 12	water retention 10
Phleum pratense	Timothy Grass	bio 10	bio 10	bio 1	bio 1
		bio 2	bio 2	bio 7	bio 7
		bio 7	coarse fragments content	bio 15	cation exchange capacity
		bio 17	cation exchange capacity	bio 2	pH
Phoenix dactylifera	Date Palm	bio 2	bio 2	bio 2	bio 2
		bio 6	bio 11	bio 3	bio 3
		bio 3	clay content	bio 4	water retention 33
		bio 5	organic carbon content	bio 1	bulk density
Physalis angulata	Cutleaf Groundcherry	bio 15	bio 15	bio 5	bio 1
		bio 5	bio 1	bio 15	bio 2
		bio 1	coarse fragments content	bio 2	coarse fragments content
		bio 2	bulk density	bio 3	sand content
Picris hieracioides	Hawkweed Oxtongue	bio 2	bio 2	bio 2	bio 2
		bio 5	bio 5	bio 5	bio 5
		bio 15	pH	bio 15	pH
		bio 1	coarse fragments content	bio 13	silt content
Pistia stratiotes	Water Lettuce	bio 2	bio 2	bio 2	bio 2
		bio 10	bio 10	bio 7	bio 7
		bio 3	pH	bio 12	coarse fragments content
		bio 17	water retention 1500	bio 1	nitrogen
Portulaca pilosa	Kiss-Me-Quick	bio 4	bio 4	bio 2	bio 4
		bio 1	bio 2	bio 3	bio 5
		bio 2	water retention 10	bio 1	pH
		bio 5	cation exchange capacity	bio 5	silt content
Prunus persica	Peach	bio 11	bio 11	bio 1	bio 11
		bio 10	bio 5	bio 7	bio 17
		bio 17	water retention 10	bio 15	organic carbon density
		bio 12	cation exchange capacity	bio 3	pH
Psidium guajava	Common Guava	bio 11	bio 11	bio 11	bio 11
		bio 2	bio 10	bio 2	bio 2
		bio 10	water retention 1500	bio 15	organic carbon stocks
		bio 13	coarse fragments content	bio 10	water retention 10
Rhodomyrtus tomentosa	Downy Rose-Myrtle	bio 2	bio 2	bio 2	bio 2
		bio 13	bio 13	bio 15	bio 15
		bio 5	water retention 33	bio 13	water retention 33
		bio 15	water retention 10	bio 7	organic carbon density
Rubus ellipticus	Golden Himalayan Raspberry	bio 10	bio 5	bio 6	bio 10
		bio 7	bio 13	bio 2	bio 4
		bio 13	nitrogen	bio 13	pH
		bio 15	water retention 1500	bio 15	organic carbon density
Rumex spinosus	Devil´s Thorn	bio 7	bio 2	bio 6	bio 6
		bio 3	bio 3	bio 2	bio 7
		bio 6	organic carbon stocks	bio 7	clay content
		bio 2	cation exchange capacity	bio 3	water retention 10
Schefflera arboricola	Dwarf Umbrella Tree	bio 6	bio 6	bio 2	bio 2
		bio 12	bio 4	bio 6	bio 7
		bio 4	coarse fragments content	bio 3	organic carbon content
		bio 2	water retention 1500	bio 16	water retention 33
Senna pendula	Christmas Senna	bio 1	bio 1	bio 3	bio 11
		bio 2	bio 2	bio 11	bio 3
		bio 17	pH	bio 2	organic carbon stocks
		bio 3	coarse fragments content	bio 5	coarse fragments content
Sigesbeckia orientalis	Common St. Paul´s Wort	bio 15	bio 11	bio 15	bio 15
		bio 7	bio 5	bio 5	bio 11
		bio 5	pH	bio 7	organic carbon density
		bio 2	organic carbon density	bio 2	pH
Sphagneticola trilobata	Wedelia	bio 11	bio 11	bio 2	bio 2
		bio 2	bio 2	bio 6	bio 4
		bio 3	water retention 33	bio 10	water retention 33
		bio 10	nitrogen	bio 3	organic carbon stocks
Stachys arvensis	Staggerweed	bio 4	bio 4	bio 4	bio 4
		bio 1	bio 12	bio 1	bio 1
		bio 12	pH	bio 2	organic carbon density
		bio 2	nitrogen	bio 13	pH
Stylosanthes guianensis	Stylo	bio 5	bio 5	bio 5	bio 5
		bio 7	bio 15	bio 7	bio 7
		bio 13	pH	bio 15	pH
		bio 11	silt content	bio 2	water retention 33
Syzygium malaccense	Malay-Apple	bio 2	bio 2	bio 2	bio 7
		bio 3	bio 6	bio 5	bio 12
		bio 5	bulk density	bio 6	water retention 1500
		bio 12	silt content	bio 12	water retention 33
Tagetes minuta	Mexican Marigold	bio 10	bio 10	bio 11	bio 2
		bio 3	bio 3	bio 2	bio 11
		bio 6	organic carbon density	bio 7	pH
		bio 2	water retention 33	bio 15	organic carbon density
Tanacetum parthenium	Feverfew	bio 17	bio 12	bio 5	bio 5
		bio 7	bio 15	bio 11	bio 2
		bio 1	water retention 10	bio 15	water retention 10
		bio 16	pH	bio 2	cation exchange capacity
Tecoma stans	Yellow Bells	bio 11	bio 11	bio 11	bio11
		bio 14	bio 15	bio 2	bio 2
		bio 5	coarse fragments content	bio 15	pH
		bio 4	cation exchange capacity	bio 10	organic carbon stocks
Tillandsia usneoides	Spanish Moss	bio 11	bio 11	bio 11	bio 11
		bio 5	bio 5	bio 5	bio 5
		bio 15	nitrogen	bio 15	nitrogen
		bio 2	water retention 10	bio 2	water retention 10
Tithonia diversifolia	Mexican Sunflower	bio 4	bio 13	bio 11	bio 11
		bio 13	bio 4	bio 5	bio 2
		bio 11	coarse fragments content	bio 2	organic carbon stocks
		bio 15	nitrogen	bio 7	water retention 10
Tragus berteronianus	Carrot Seed Grass	bio 1	bio 10	bio 11	bio 11
		bio 13	bio 11	bio 13	bio 3
		bio 4	nitrogen	bio 5	organic carbon content
		bio 17	sand content	bio 17	pH
Tribulus terrestris	Puncture Vine	bio 6	bio 6	bio 4	bio 2
		bio 10	bio 2	bio 10	bio 6
		bio 17	pH	bio 14	pH
		bio 12	organic carbon stocks	bio 2	organic carbon stocks
Tridax procumbens	Coat Buttons	bio 2	bio 2	bio 2	bio 6
		bio 1	bio 5	bio 10	bio 2
		bio 5	pH	bio 3	pH
		bio 3	cation exchange capacity	bio 6	water retention 33
Vanilla planifolia	Vanilla	bio 2	bio 2	bio 2	bio 2
		bio 4	bio 4	bio 5	bio 5
		bio 5	silt content	bio 6	clay content
		bio 14	water retention 33	bio 12	bulk density
Verbena bonariensis	Purpletop Vervain	bio 2	bio 1	bio 11	bio 11
		bio 5	bio 2	bio 5	bio 5
		bio 6	nitrogen	bio 15	pH
		bio 15	cation exchange capacity	bio 2	bulk density
Verbena rigida	Slender Vain	bio 16	bio 16	bio 5	bio 11
		bio 6	bio 1	bio 4	bio 10
		bio 5	pH	bio 15	water retention 10
		bio 14	organic carbon stocks	bio 2	pH
Verbesina encelioides	Golden Crownbeard	bio 11	bio 11	bio 5	bio 5
		bio 12	bio 15	bio 6	bio 11
		bio 17	bulk density	bio 14	bulk density
		bio 10	clay content	bio 12	pH
Vitis vinifera	Grapevine	bio 5	bio 5	bio 6	bio 6
		bio 4	bio 11	bio 5	bio 12
		bio 6	water retention 33	bio 12	organic carbon density
		bio 15	organic carbon density	bio 2	water retention 10
Xanthium strumarium	Common Cocklebur	bio 1	bio 11	bio 7	bio 7
		bio 17	bio 5	bio 10	bio 2
		bio 16	bulk density	bio 17	bulk density
		bio 3	water retention 10	bio 12	water retention 10

### Sheet: Actual island group occurrence
Table S4: Actual naturalised occurrences on island groups in the Pacific. Derived from Wohlwend et al. (2021), the actual presence (1) or absence (0) on an island group is shown for all studied non-native plant species (n = 82). Solely the island groups covered by climatic and edaphic environmental predictors are included. The last column contains the number of island groups with actual naturalis…
Latin Name	English Name	Solomon Bismark	New Caledonia	Hawaiian	Galapagos	New Hebrides	Samoa	Loyaute	Society	Mariana	Northern Palau	Marquesas	Pohnpei	Tongatapu	Niue	Kosrae	Southern Cook	Juan Fernandez	Ha'apai	Tubuai	Bass	Rotuma	Pitcairn	Norfolk	Kermadec	Fiji	Sum of island groups with naturalised occurrences
Acacia auriculiformis	Northern Black Wattle	1	0	1	0	0	1	0	0	1	1	0	1	0	0	0	1	0	1	0	0	0	0	0	0	0	8
Acanthospermum australe	Creeping Starbur	0	0	1	0	0	0	0	0	0	0	0	0	0	0	0	0	0	0	0	0	0	0	0	0	0	1
Alternathera brasiliana	Brazilian Joyweed	0	0	1	0	0	0	0	1	0	1	1	0	0	1	1	1	0	0	1	0	0	1	0	0	0	9
Alysicarpus vaginalis	Alyce Clover	0	1	1	0	0	1	1	1	1	1	0	1	1	1	1	1	0	1	1	0	1	0	0	0	1	16
Anemone hupehensis	Japanese Anemone	0	0	1	0	0	0	0	0	0	0	0	0	0	0	0	0	0	0	0	0	0	0	0	0	0	1
Anredera cordifolia	Madeira Vine	0	1	1	0	0	0	0	1	0	0	0	0	0	1	0	1	1	0	0	0	0	1	1	1	1	10
Arrhenatherum elatius	False Oat-Grass	0	0	1	0	0	0	0	0	0	0	0	0	0	0	0	0	0	0	0	0	0	0	0	0	0	1
Asclepis curassavica	Bloodflower	1	1	1	1	0	1	1	1	1	1	1	1	1	0	1	1	0	1	1	1	1	0	0	0	1	19
Bellis perennis	Common Daisy	0	0	1	0	0	0	0	0	0	0	0	0	0	0	0	0	1	0	0	0	0	0	0	0	0	2
Botriochloa bladhii	Australian Bluestem	1	1	1	0	0	1	0	1	1	1	1	1	1	1	1	1	0	0	0	0	0	0	0	1	1	15
Brachiara subquadripara	Tropical Signal Grass	0	1	1	0	1	1	0	0	1	1	0	0	0	1	0	1	0	1	0	0	0	0	0	0	1	10
Brassica rapa	Field Mustard	0	1	1	1	0	0	0	1	1	0	1	1	0	0	1	1	1	0	1	0	1	0	0	0	1	13
Breynia disticha	Snowbush	0	1	1	1	0	1	0	1	1	1	1	1	1	1	1	1	0	1	1	0	1	0	0	0	1	17
Caesalpinia decapetala	Mysore Thorn	0	1	1	0	0	0	0	1	0	0	0	0	0	0	0	0	0	0	0	0	0	0	1	1	1	6
Calotropis gigantea	Yercum Fibre	0	0	1	0	0	1	0	1	1	1	0	0	0	1	1	1	0	0	1	0	0	0	0	0	1	10
Capsicum frutescens	Tabasco Pepper	0	1	1	1	0	1	0	1	1	1	1	1	1	1	1	1	0	1	1	0	0	0	0	0	1	16
Cereus hildmannianus	Hedge Cactus	0	0	1	1	0	0	0	1	0	0	0	0	0	0	0	0	0	0	0	0	0	0	0	0	0	3
Chloris radiata	Radiate Finger Grass	0	0	1	1	0	1	0	0	1	1	0	0	1	0	1	0	0	0	0	0	0	0	0	0	0	7
Cirsium vulgare	Spear Thistle	0	1	1	0	0	0	0	0	0	0	0	0	0	0	0	0	1	0	0	0	0	0	0	1	0	4
Crassocephalum crepidioides	Redflower Ragleaf	0	1	1	0	0	1	0	1	1	1	1	1	1	1	1	1	0	0	1	0	1	0	1	0	1	16
Crotalaria juncea	Indian-Hemp	0	0	1	0	0	0	0	0	1	1	0	0	0	1	0	0	0	0	0	0	0	0	0	0	1	5
Crotalaria pallida	Smooth Crotalaria	1	1	1	0	0	1	1	1	1	1	1	1	1	1	1	1	0	0	1	0	0	1	0	0	1	17
Delonix regia	Royal Poinciana	0	1	1	1	0	1	0	1	1	1	1	1	1	1	1	1	0	0	1	0	1	1	0	0	1	17
Desmanthus pernambucanus	Slender Mimosa	1	1	1	0	1	1	1	1	1	1	1	1	0	0	1	0	0	0	1	0	0	0	0	0	1	14
Dieffenbachia seguine	Dumbcane	0	1	1	1	0	1	0	1	1	1	1	1	1	1	1	1	0	0	1	0	1	0	0	0	1	16
Digitaria eriantha	Pangola Grass	0	1	1	1	0	0	0	0	0	0	0	0	0	0	0	0	0	0	0	0	0	0	0	0	1	4
Digitaria horizontalis	Jamaican Crabgrass	0	0	1	1	0	1	0	1	0	0	1	0	1	0	0	0	0	0	0	0	0	0	0	0	0	6
Echinochloa esculenta	Japanese Barnyard Millet	0	0	1	0	0	0	0	0	0	0	0	0	0	0	0	0	0	0	0	0	0	0	0	0	0	1
Emilia sonchifolia	Red Tasselflower	1	1	1	1	0	1	1	1	1	1	1	1	1	1	1	1	0	1	1	1	1	0	0	0	1	20
Erigeron bonariensis	Flax-Leaf Fleabane	0	1	1	1	0	1	1	1	1	1	1	0	0	1	0	1	1	0	1	1	0	1	1	1	0	17
Eugenia uniflora	Surinam Cherry	0	1	1	0	0	1	1	1	1	1	1	1	1	1	0	1	0	0	1	0	0	1	1	0	1	16
Euphorbia tirucalli	Indian Tree Spurge	0	1	1	1	0	0	1	1	1	1	1	1	0	0	0	1	0	0	1	0	0	0	0	0	1	12
Ficus religiosa	Sacred Fig Tree	0	1	1	0	0	0	0	0	1	0	0	0	0	0	0	0	0	0	0	0	0	0	0	0	1	4
Gamochaeta americana	American Everlasting	0	0	1	0	0	0	0	0	0	0	0	0	0	0	0	0	1	0	0	0	0	0	0	0	0	2
Gnaphalium pensylvanicum	Pennsylvania Cudweed	0	1	1	0	0	0	0	0	0	0	0	0	0	0	0	0	0	0	0	0	0	0	0	1	0	3
Gnaphalium purpureum	American Cudweed	0	0	1	1	0	0	0	0	0	0	0	0	1	0	0	0	0	0	0	0	0	0	1	0	0	4
Grevillea banksii	Banks´ Grevillea	0	0	1	0	0	0	0	1	0	0	0	0	0	0	0	1	0	0	0	0	0	0	0	0	1	4
Grevillea robusta	Silky Oak	0	1	1	0	0	1	0	1	1	0	1	0	1	1	0	1	0	0	1	1	0	0	1	0	0	12
Haematoxylum campechianum	Logwood	0	1	1	0	0	0	0	0	0	0	1	0	0	0	0	0	0	0	0	0	0	0	0	0	1	4
Justicia spicigera	Mexican Honeysuckle	0	1	1	0	0	0	0	0	1	0	0	0	0	0	0	0	0	0	0	0	0	0	0	0	0	3
Lablab purpureus	Hyacinth Bean	0	1	1	1	0	1	1	1	1	0	1	0	1	1	0	1	0	1	1	0	0	1	1	0	1	16
Lamarckia aurea	Goldentop Grass	0	0	1	0	0	0	0	0	0	0	0	0	0	0	0	0	0	0	0	0	0	0	0	0	0	1
Laportea aestuans	West Indian Woodnettle	0	0	1	0	0	0	0	0	0	0	0	0	0	0	0	0	0	0	0	0	0	0	0	0	0	1
Lespedeza cuneata	Chinese Bushclover	0	0	1	0	0	0	0	0	0	0	0	0	0	0	0	0	0	0	0	0	0	0	0	0	1	2
Lolium arundinaceum	Tall Ryegrass	0	0	1	0	0	0	0	0	0	0	0	0	0	0	0	0	1	0	0	0	0	0	0	0	0	2
Lophostemon confertus	Brush Box	0	0	1	0	0	0	0	0	0	0	0	0	0	0	0	0	0	0	0	0	0	0	0	0	0	1
Olea europea	Common Olive	0	1	1	1	0	0	0	1	1	0	1	0	0	0	0	1	1	0	0	0	0	0	1	0	0	9
Paraserianthes lophantha	Brush Wattle	0	0	1	0	0	0	0	0	0	0	0	0	0	0	0	1	1	0	0	0	0	0	1	0	0	4
Passiflora caerulea	Blue Passionflower	0	0	1	0	0	0	0	1	0	0	0	0	0	0	0	0	1	0	0	0	0	0	0	0	0	3
Pentas lanceolata	Egyptian Starcluster	0	1	1	1	0	0	0	1	1	1	1	1	0	1	0	1	0	0	1	0	0	0	1	0	1	13
Phleum pratense	Timothy Grass	0	0	1	0	0	0	0	0	0	0	0	0	0	0	0	0	0	0	0	0	0	0	0	0	0	1
Phoenix dactylifera	Date Palm	0	1	1	1	0	0	0	1	1	1	1	1	0	1	0	1	0	0	1	0	1	1	0	1	1	15
Physalis angulata	Cutleaf Groundcherry	0	1	1	1	0	1	0	1	1	1	1	1	1	1	1	1	0	1	1	0	0	0	0	0	1	16
Picris hieracioides	Hawkweed Oxtongue	0	0	1	0	0	0	0	0	0	0	0	0	0	0	0	0	0	0	0	0	1	0	1	0	0	3
Pistia stratiotes	Water Lettuce	1	1	1	0	0	0	0	1	1	1	0	0	0	0	1	1	0	0	0	0	0	0	0	0	0	8
Portulaca pilosa	Kiss-Me-Quick	0	1	1	1	0	0	0	0	0	0	0	0	0	0	0	0	0	0	0	0	0	0	0	0	0	3
Prunus persica	Peach	0	0	1	1	0	0	0	1	1	0	1	0	0	0	0	0	1	0	1	1	0	1	0	0	0	9
Psidium guajava	Common Guava	0	1	1	1	1	1	1	1	1	1	1	1	1	1	1	1	0	1	1	1	1	1	0	1	1	22
Rhodomyrtus tomentosa	Downy Rose-Myrtle	0	0	1	0	0	0	0	1	0	0	0	0	0	0	0	0	0	0	0	0	0	0	0	0	0	2
Rubus ellipticus	Golden Himalayan Raspberry	0	0	1	0	0	0	0	0	0	0	0	0	0	0	0	0	0	0	0	0	0	0	0	0	0	1
Rumex spinosus	Devil´s Thorn	0	0	1	0	0	0	0	0	0	0	0	0	0	0	0	0	0	0	0	0	0	0	0	0	0	1
Schefflera arboricola	Dwarf Umbrella Tree	0	0	1	1	0	1	0	1	0	1	1	0	1	0	0	0	1	1	0	0	0	0	0	0	0	9
Senna pendula	Christmas Senna	0	0	1	0	0	0	0	0	0	0	0	0	0	0	0	0	0	0	0	0	0	0	0	0	0	1
Sigesbeckia orientalis	Common St. Paul´s Wort	0	1	1	0	0	1	1	1	0	1	1	0	1	0	0	1	0	1	1	1	0	1	0	1	1	15
Sphagneticola trilobata	Wedelia	0	1	1	0	0	1	0	1	1	1	1	1	1	1	1	1	0	0	1	1	1	0	0	0	1	16
Stachys arvensis	Staggerweed	0	1	1	0	0	0	0	0	0	0	0	0	1	0	0	0	1	0	0	0	0	1	1	1	0	7
Stylosanthes guianensis	Stylo	0	1	1	0	0	1	0	1	1	1	0	0	0	1	0	1	0	0	1	0	0	0	0	0	1	10
Syzygium malaccense	Malay-Apple	1	1	1	1	0	1	0	1	1	1	1	1	1	1	1	1	0	1	1	0	0	1	0	0	1	18
Tagetes minuta	Mexican Marigold	0	1	1	0	0	0	0	0	0	0	0	0	0	0	0	0	0	0	0	0	0	0	1	0	0	3
Tanacetum parthenium	Feverfew	0	1	1	1	0	0	0	0	0	0	0	0	0	0	0	0	1	0	0	0	0	0	0	0	0	4
Tecoma stans	Yellow Bells	1	1	1	0	0	1	1	1	1	1	1	1	1	1	1	1	0	1	1	0	0	0	0	0	1	17
Tillandsia usneoides	Spanish Moss	0	1	1	0	0	0	0	1	1	0	1	0	1	1	0	1	0	0	0	0	0	0	0	0	0	8
Tithonia diversifolia	Mexican Sunflower	0	1	1	1	0	1	1	1	1	1	1	1	0	1	0	1	0	0	1	0	0	0	0	0	1	14
Tragus berteronianus	Carrot Seed Grass	0	0	1	0	0	0	0	0	0	0	0	0	0	0	0	0	0	0	0	0	0	0	0	0	0	1
Tribulus terrestris	Puncture Vine	0	0	1	1	0	0	0	0	0	0	0	0	0	0	0	0	0	0	0	0	0	0	0	0	0	2
Tridax procumbens	Coat Buttons	0	1	1	1	0	1	1	1	1	1	1	1	0	0	1	1	0	0	1	0	1	0	0	0	1	15
Vanilla planifolia	Vanilla	0	1	1	0	0	0	0	1	1	0	1	1	0	1	1	1	0	0	1	1	1	0	0	0	1	13
Verbena bonariensis	Purpletop Vervain	0	1	1	0	0	0	0	0	0	0	0	0	0	1	0	0	0	0	0	1	0	1	1	1	0	7
Verbena rigida	Slender Vain	0	1	1	0	0	0	1	0	0	0	0	0	0	0	0	0	0	0	0	0	0	0	0	0	0	3
Verbesina encelioides	Golden Crownbeard	0	0	1	0	0	0	0	0	0	0	0	0	0	0	0	0	0	0	0	0	0	0	0	0	0	1
Vitis vinifera	Grapevine	0	1	1	1	0	0	0	1	1	1	1	1	0	0	1	1	1	0	1	1	0	1	0	1	0	15
Xanthium strumarium	Common Cocklebur	0	1	1	0	0	0	0	1	0	0	1	0	0	0	0	1	0	0	0	0	0	0	0	0	1	6

### Sheet: Final blacklisting results
Table S5: Final recommended blacklists. For all studied non-native plant species (n = 82), the blacklist ranking positions and corresponding establishment risk scores are shown based on all three blacklist definitions and based on the threshold that maximises the True Skill Statistic (maxTSS). The final recommended blacklists were constructed using ensemble models that incorporated global occurre…
		Total suitable habitat in %		Mean suitable habitat in %		Total number of suitable island groups
		global occurrence; edapho-climatic predictors		global occurrences; edapho-climatic predictors		global occurrences; edapho-climatic predictors
		maxTSS		maxTSS		maxTSS
Latin Name	English Name	establishment risk indicator1	rank1	establishment risk indicator2	rank2	establishment risk indicator3	rank3
Acacia auriculiformis	Northern Black Wattle	24.51	52	51.41	49	22	4
Acanthospermum australe	Creeping Starbur	26.79	49	31.22	54	18	8
Alternathera brasiliana	Brazilian Joyweed	95.95	11	95.8	22	25	1
Alysicarpus vaginalis	Alyce Clover	86.28	24	96.03	20	25	1
Anemone hupehensis	Japanese Anemone	0.14	76	1.06	72	2	17
Anredera cordifolia	Madeira Vine	42.5	40	68.15	41	22	4
Arrhenatherum elatius	False Oat-Grass	0	80	0	79	0	18
Asclepis curassavica	Bloodflower	98.27	2	99.48	1	25	1
Bellis perennis	Common Daisy	68.22	29	85.93	27	25	1
Botriochloa bladhii	Australian Bluestem	64.96	31	91.79	25	25	1
Brachiara subquadripara	Tropical Signal Grass	86.04	25	95.83	21	25	1
Brassica rapa	Field Mustard	5.33	66	5.49	66	6	13
Breynia disticha	Snowbush	95.65	13	99.04	7	25	1
Caesalpinia decapetala	Mysore Thorn	16.87	57	24.53	57	18	8
Calotropis gigantea	Yercum Fibre	39.8	43	73.57	36	24	2
Capsicum frutescens	Tabasco Pepper	97.54	7	99.25	4	25	1
Cereus hildmannianus	Hedge Cactus	57.49	33	82.86	31	24	2
Chloris radiata	Radiate Finger Grass	89.68	21	96.48	19	25	1
Cirsium vulgare	Spear Thistle	9.76	62	29.34	56	17	9
Crassocephalum crepidioides	Redflower Ragleaf	92.81	20	97.45	16	25	1
Crotalaria juncea	Indian-Hemp	66.87	30	68.03	42	22	4
Crotalaria pallida	Smooth Crotalaria	95.76	12	99.15	5	25	1
Delonix regia	Royal Poinciana	55.64	34	74.85	33	24	2
Desmanthus pernambucanus	Slender Mimosa	26.25	51	41.68	51	20	6
Dieffenbachia seguine	Dumbcane	94.02	18	97.77	14	25	1
Digitaria eriantha	Pangola Grass	0.07	77	0.38	75	3	16
Digitaria horizontalis	Jamaican Crabgrass	41.9	41	58.83	45	22	4
Echinochloa esculenta	Japanese Barnyard Millet	96.03	10	98.24	13	25	1
Emilia sonchifolia	Red Tasselflower	95.32	14	98.4	10	25	1
Erigeron bonariensis	Flax-Leaf Fleabane	19.49	55	21.35	59	18	8
Eugenia uniflora	Surinam Cherry	81.16	27	74.16	34	23	3
Euphorbia tirucalli	Indian Tree Spurge	39.8	43	73.86	35	25	1
Ficus religiosa	Sacred Fig Tree	68.22	29	92.87	23	25	1
Gamochaeta americana	American Everlasting	21.56	54	24.06	58	17	9
Gnaphalium pensylvanicum	Pennsylvania Cudweed	94.81	15	98.25	12	25	1
Gnaphalium purpureum	American Cudweed	52.59	36	91.45	26	25	1
Grevillea banksii	Banks´ Grevillea	51.15	37	72.04	38	23	3
Grevillea robusta	Silky Oak	27.72	48	30.09	55	19	7
Haematoxylum campechianum	Logwood	37.2	44	55.81	46	20	6
Justicia spicigera	Mexican Honeysuckle	40.55	42	67.74	43	23	3
Lablab purpureus	Hyacinth Bean	97.82	5	99.25	4	25	1
Lamarckia aurea	Goldentop Grass	0.43	75	0.18	78	2	17
Laportea aestuans	West Indian Woodnettle	97.46	8	99.12	6	25	1
Lespedeza cuneata	Chinese Bushclover	0.84	73	1.43	71	2	17
Lolium arundinaceum	Tall Ryegrass	36.12	46	51.69	48	22	4
Lophostemon confertus	Brush Box	14.85	59	17.68	61	12	10
Olea europea	Common Olive	0.05	87	0.23	77	2	17
Paraserianthes lophantha	Brush Wattle	15.2	58	35.41	52	20	6
Passiflora caerulea	Blue Passionflower	0.67	74	0.99	73	3	16
Pentas lanceolata	Egyptian Starcluster	98.67	1	99.34	2	25	1
Phleum pratense	Timothy Grass	1.79	71	1.88	70	2	17
Phoenix dactylifera	Date Palm	54.69	35	84.06	30	25	1
Physalis angulata	Cutleaf Groundcherry	96.88	9	98.93	9	25	1
Picris hieracioides	Hawkweed Oxtongue	18.83	56	68.79	40	25	1
Pistia stratiotes	Water Lettuce	97.85	4	99.25	4	25	1
Portulaca pilosa	Kiss-Me-Quick	5.4	65	3.56	67	5	14
Prunus persica	Peach	3.1	70	8.08	65	4	15
Psidium guajava	Common Guava	98.1	3	99.34	2	25	1
Rhodomyrtus tomentosa	Downy Rose-Myrtle	80.24	28	96.79	18	25	1
Rubus ellipticus	Golden Himalayan Raspberry	30.47	47	34.52	53	19	7
Rumex spinosus	Devil´s Thorn	7.02	63	18.45	60	9	11
Schefflera arboricola	Dwarf Umbrella Tree	63.78	32	85.1	28	24	2
Senna pendula	Christmas Senna	50.94	38	73.08	37	21	5
Sigesbeckia orientalis	Common St. Paul´s Wort	11.11	61	13.18	62	12	10
Sphagneticola trilobata	Wedelia	93.52	19	99.03	8	25	1
Stachys arvensis	Staggerweed	0.01	79	0.35	76	2	17
Stylosanthes guianensis	Stylo	94.33	17	92.69	24	25	1
Syzygium malaccense	Malay-Apple	81.59	26	84.68	29	25	1
Tagetes minuta	Mexican Marigold	36.32	45	70.47	39	22	4
Tanacetum parthenium	Feverfew	49.32	39	81.92	32	25	1
Tecoma stans	Yellow Bells	87.19	23	96.99	17	25	1
Tillandsia usneoides	Spanish Moss	26.6	50	54.95	47	21	5
Tithonia diversifolia	Mexican Sunflower	97.7	6	99.29	3	25	1
Tragus berteronianus	Carrot Seed Grass	4.3	69	2.82	69	3	16
Tribulus terrestris	Puncture Vine	12.28	60	47.15	50	21	5
Tridax procumbens	Coat Buttons	88.79	22	97.47	15	25	1
Vanilla planifolia	Vanilla	94.62	16	98.39	11	25	1
Verbena bonariensis	Purpletop Vervain	4.59	67	12.55	63	8	12
Verbena rigida	Slender Vain	4.57	68	9.98	64	9	11
Verbesina encelioides	Golden Crownbeard	5.43	64	3.49	68	2	17
Vitis vinifera	Grapevine	1.27	72	0.44	74	2	17
Xanthium strumarium	Common Cocklebur	21.64	53	63.62	44	22	4
